# Phosphoproteomic Landscape of AML Cells Treated with the ATP-Competitive CK2 Inhibitor CX-4945

**DOI:** 10.1101/2021.01.04.425248

**Authors:** Mauro Rosales, Arielis Rodríguez-Ulloa, Vladimir Besada, Ailyn C. Ramón, George V. Pérez, Yassel Ramos, Osmany Guirola, Luis J. González, Katharina Zettl, Jacek R. Wiśniewski, Yasser Perera, Silvio E. Perea

## Abstract

Casein kinase 2 (CK2) regulates a plethora of proteins with pivotal roles in solid and hematological neoplasia. Particularly, in acute myeloid leukemia (AML) CK2 has been pointed as an attractive therapeutic target and prognostic marker. Here, we explored the impact of CK2 inhibition over the phosphoproteome of two cell lines representing major AML subtypes. Quantitative phosphoproteomic analysis was conducted to evaluate changes in phosphorylation levels after incubation with the ATP-competitive CK2 inhibitor CX-4945. Functional enrichment, network analysis, and database mining were performed to identify biological processes, signaling pathways, and CK2 substrates that are responsive to CX-4945. A total of 273 and 1310 phosphopeptides were found differentially modulated in HL-60 and OCI-AML3 cells, respectively. Despite regulated phosphopeptides belong to proteins involved in multiple biological processes and signaling pathways, most of these perturbations can be explain by direct CK2 inhibition rather than off-target effects. Furthermore, CK2 substrates regulated by CX-4945 are mainly related to mRNA processing, translation, DNA repair, and cell cycle. Overall, we evidenced that CK2 inhibitor CX-4945 impinge on mediators of signaling pathways and biological processes essential for primary AML cells survival and chemosensitivity, reinforcing the rationale behind the pharmacologic blockade of protein kinase CK2 for AML targeted therapy.
