## Supplementary Tables for "Phosphoproteomic Landscape of AML Cells Treated with the ATP-Competitive CK2 Inhibitor CX-4945": Table S2.xlsx

### Sheet: HL-60 Modulated Proteins
Differentially modulated proteome identified in HL-60 cells treated with CX4945 (p-value < 0.05 and |FC| >= 1.5)
Protein ID	Gene name	Protein name	-log10 (p-value)	log2 FC (treated vs control)	LFQ intensity cxh-1	LFQ intensity cxh-2	LFQ intensity cxh-3	LFQ intensity cxhc-1	LFQ intensity cxhc-2	LFQ intensity cxhc-3	C: Student's T-test Significant LFQ intensity cxh_LFQ intensity cxhc	N: Student's T-test Difference LFQ intensity cxh_LFQ intensity cxhc	C: Student's T-test significant	N: Peptides	N: Razor + unique peptides	N: Unique peptides	N: Sequence coverage [%]	N: Unique + razor sequence coverage [%]	N: Unique sequence coverage [%]	N: Mol. weight [kDa]	N: Q-value	N: Score	N: Intensity	N: MS/MS count
Q9H992	MARCH7	E3 ubiquitin-protein ligase MARCH7	2.37955	-5.88286	25.148	25.1134	25.0491	25.645	26.0589	26.0386	+	-0.810594	LFQ intensity cxh_LFQ intensity cxhc	4	4	4	6.8	6.8	6.8	78.05	0	4.9427	230860000	15
O14678	ABCD4	ATP-binding cassette sub-family D member 4	2.60222	6.75894	25.4734	25.6476	25.6061	24.9796	24.8245	25.0796	+	0.614496	LFQ intensity cxh_LFQ intensity cxhc	4	4	4	6.4	6.4	6.4	68.597	0	4.9309	233690000	10
Q96IF1	AJUBA	LIM domain-containing protein ajuba	1.53932	3.33816	25.277	25.7479	25.8732	24.7376	25.0157	25.0626	+	0.694083	LFQ intensity cxh_LFQ intensity cxhc	4	4	4	13.2	13.2	13.2	56.933	0.00086294	2.645	226510000	8
O14965	AURKA	Aurora kinase A	2.30824	-5.62328	27.6745	27.7933	28.0157	28.665	28.4082	28.5139	+	-0.701181	LFQ intensity cxh_LFQ intensity cxhc	7	7	6	25.1	25.1	22.6	45.809	0	15.466	1891600000	36
Q9Y276	BCS1L	Mitochondrial chaperone BCS1	3.10691	-9.18052	29.5068	29.3846	29.4098	30.269	30.1696	30.03	+	-0.722469	LFQ intensity cxh_LFQ intensity cxhc	9	9	9	26	26	26	47.534	0	142.89	5693900000	37
Q9BX63	BRIP1	Fanconi anemia group J protein	1.53224	-3.32067	24.0581	25.2966	27.3654	28.5222	28.8506	29.102	+	-3.25156	LFQ intensity cxh_LFQ intensity cxhc	11	11	11	10.1	10.1	10.1	140.88	0	12.926	1770500000	14
O43683	BUB1	Mitotic checkpoint serine/threonine-protein kinase BUB1	1.4959	-3.23175	26.9127	26.5922	26.5469	27.2548	27.1906	27.8067	+	-0.733374	LFQ intensity cxh_LFQ intensity cxhc	13	13	13	14.2	14.2	14.2	122.37	0	20.605	797460000	26
Q9BX69	CARD6	Caspase recruitment domain-containing protein 6	1.56288	-3.39671	26.9456	26.4791	25.4815	27.5262	28.1039	28.0755	+	-1.59981	LFQ intensity cxh_LFQ intensity cxhc	3	3	3	3.2	3.2	3.2	116.47	0	4.076	907630000	9
O95273	CCNDBP1	Cyclin-D1-binding protein 1	2.00767	-4.62758	28.0923	28.0682	27.65	28.7843	28.54	28.8097	+	-0.774501	LFQ intensity cxh_LFQ intensity cxhc	7	7	6	21.4	21.4	19.4	40.262	0	52.447	2006400000	34
Q9NSP4	CENPM	Centromere protein M	1.47423	-3.17935	26.268	26.4528	25.941	26.8006	26.9783	27.6002	+	-0.905715	LFQ intensity cxh_LFQ intensity cxhc	3	3	3	25.6	25.6	25.6	19.737	0	5.5248	649460000	10
Q9NRB3	CHST12	Carbohydrate sulfotransferase 12	1.87015	-4.21931	25.7307	26.4607	26.3813	27.0523	27.3636	27.3918	+	-1.07831	LFQ intensity cxh_LFQ intensity cxhc	6	6	6	18.8	18.8	18.8	48.414	0	56.341	760900000	16
Q9NY35	CLDND1	Claudin domain-containing protein 1	1.34977	2.88713	27.2778	27.1143	26.9901	26.7596	25.8926	25.5701	+	1.05327	LFQ intensity cxh_LFQ intensity cxhc	3	3	3	13.8	13.8	13.8	28.603	0	7.3145	483770000	13
P49759	CLK1	Dual specificity protein kinase CLK1	1.52967	3.31433	28.0371	27.3562	28.6665	26.7354	25.6768	26.6205	+	1.6757	LFQ intensity cxh_LFQ intensity cxhc	8	8	6	24.6	24.6	17.4	57.29	0	25.38	986810000	13
P32929	CTH	Cystathionine gamma-lyase	1.51964	3.28968	28.4075	28.9058	28.7788	28.2744	27.6885	27.8729	+	0.752076	LFQ intensity cxh_LFQ intensity cxhc	9	9	9	26.7	26.7	26.7	44.508	0	49.805	2064100000	33
Q9UIA0	CYTH4	Cytohesin-4	1.66199	-3.64969	25.7632	25.6583	26.0614	26.5613	26.706	26.2347	+	-0.673005	LFQ intensity cxh_LFQ intensity cxhc	6	6	6	15.5	15.5	15.5	45.672	0	19.518	463530000	18
O94830	DDHD2	Phospholipase DDHD2	1.37581	-2.94708	24.7446	23.6678	25.7052	26.8416	26.2651	26.4299	+	-1.8063	LFQ intensity cxh_LFQ intensity cxhc	2	2	2	2.5	2.5	2.5	81.031	0.008749	1.423	268530000	8
Q16854	DGUOK	Deoxyguanosine kinase, mitochondrial	1.374	2.94289	28.5455	28.8045	28.3941	28.244	27.5948	27.9407	+	0.654869	LFQ intensity cxh_LFQ intensity cxhc	6	6	6	27.4	27.4	27.4	32.055	0	23.863	1855000000	26
P51530	DNA2	DNA replication ATP-dependent helicase/nuclease DNA2;DNA replication nuclease DNA2;DNA replication ATP-dependent helicase DNA2	1.35538	-2.89998	26.4222	27.0578	27.4421	27.8528	27.7509	27.9568	+	-0.879468	LFQ intensity cxh_LFQ intensity cxhc	13	13	13	14.5	14.5	14.5	120.41	0	16.472	1137300000	22
O95905	ECD	Protein SGT1	1.36385	-2.91947	26.5473	26.6103	25.9975	26.8376	27.0909	27.0773	+	-0.616911	LFQ intensity cxh_LFQ intensity cxhc	3	3	3	5	5	5	72.757	0.00086244	2.6396	527380000	7
Q9Y3B6	EMC9	ER membrane protein complex subunit 9	1.86988	-4.21853	23.6736	23.7371	24.2925	27.0508	25.4521	25.8127	+	-2.20417	LFQ intensity cxh_LFQ intensity cxhc	1	1	1	6.2	6.2	6.2	23.061	0.0019553	2.2031	89560000	11
Q9UKB1	FBXW11	F-box/WD repeat-containing protein 11	2.3494	-5.77193	27.8455	28.201	28.0878	28.6397	28.6448	28.6754	+	-0.608528	LFQ intensity cxh_LFQ intensity cxhc	9	9	3	17.3	17.3	6.1	62.09	0	16.887	2073600000	36
P53539	FOSB	Protein fosB	1.30455	2.78436	26.0229	26.1097	25.898	25.0344	25.4227	25.7566	+	0.605676	LFQ intensity cxh_LFQ intensity cxhc	2	2	2	6.8	6.8	6.8	35.927	0	4.2069	284710000	13
Q8TD30	GPT2	Alanine aminotransferase 2	2.26689	5.47712	29.7653	29.7693	29.8043	29.3372	28.9352	28.9918	+	0.691533	LFQ intensity cxh_LFQ intensity cxhc	12	12	12	28.5	28.5	28.5	57.903	0	72.628	4225700000	64
Q9ULT8	HECTD1	E3 ubiquitin-protein ligase HECTD1	2.81018	-7.67686	28.6313	28.8604	28.8917	29.4664	29.5835	29.4523	+	-0.706273	LFQ intensity cxh_LFQ intensity cxhc	24	24	24	11.5	11.5	11.5	289.38	0	135.24	3306300000	77
Q9Y4D8-5	HECTD4	Probable E3 ubiquitin-protein ligase HECTD4	1.42112	3.05289	27.7554	27.4173	27.606	26.9887	27.1477	26.4144	+	0.74265	LFQ intensity cxh_LFQ intensity cxhc	4	2	2	3.6	1.6	1.6	145.07	0.0016809	2.2571	971640000	11
Q15011	HERPUD1	Homocysteine-responsive endoplasmic reticulum-resident ubiquitin-like domain member 1 protein	3.97135	15.2864	25.7916	25.8195	25.8163	25.073	25.2101	25.1824	+	0.653987	LFQ intensity cxh_LFQ intensity cxhc	3	3	3	8.7	8.7	8.7	43.719	0	6.7739	279310000	14
Q9Y547	HSPB11	Intraflagellar transport protein 25 homolog	1.37999	2.95676	28.2882	28.6504	28.7362	28.0442	27.6588	28.1593	+	0.604141	LFQ intensity cxh_LFQ intensity cxhc	2	2	2	25	25	25	16.297	0	55.127	2950800000	26
Q96LB3	IFT74	Intraflagellar transport protein 74 homolog	2.55346	-6.55814	25.2431	25.1811	25.4377	26.1649	25.9207	26.2529	+	-0.825568	LFQ intensity cxh_LFQ intensity cxhc	6	6	6	12.3	12.3	12.3	69.239	0	8.2305	341930000	7
Q96S16	JMJD8	JmjC domain-containing protein 8	1.35203	-2.8923	24.99	24.3991	25.8397	26.8236	28.8974	26.6906	+	-2.39424	LFQ intensity cxh_LFQ intensity cxhc	2	2	2	5.7	5.7	5.7	36.869	0.0027567	2.0242	653210000	6
Q96CX6	LRRC58	Leucine-rich repeat-containing protein 58	2.44355	-6.12421	26.3594	26.0767	26.1801	28.3557	27.6204	27.5643	+	-1.64135	LFQ intensity cxh_LFQ intensity cxhc	4	4	4	13.2	13.2	13.2	40.585	0	32.867	874530000	13
Q9BUE0	MED18	Mediator of RNA polymerase II transcription subunit 18	1.37098	2.93593	28.4811	28.5553	27.5756	26.3345	27.2021	27.2547	+	1.27356	LFQ intensity cxh_LFQ intensity cxhc	3	3	3	13.5	13.5	13.5	23.662	0	6.8191	1261700000	7
Q9BQP7	MGME1	Mitochondrial genome maintenance exonuclease 1	1.43549	3.08684	28.1291	28.5183	28.4387	28.0131	27.4451	27.7519	+	0.625332	LFQ intensity cxh_LFQ intensity cxhc	8	8	8	23.5	23.5	23.5	39.42	0	14.101	1818000000	46
Q9UKX3	MYH13	Myosin-13	1.50497	-3.25382	26.3099	27.2036	26.0922	27.458	27.9096	28.2654	+	-1.34239	LFQ intensity cxh_LFQ intensity cxhc	11	3	3	7.5	2.2	2.2	223.6	0.005339	1.6519	891410000	17
Q92802	N4BP2L2	NEDD4-binding protein 2-like 2	1.81335	-4.05838	25.4291	24.8343	25.0489	25.8812	26.7667	26.4848	+	-1.27348	LFQ intensity cxh_LFQ intensity cxhc	3	3	3	6.7	6.7	6.7	67.458	0	7.363	360570000	12
P17050	NAGA	Alpha-N-acetylgalactosaminidase	1.43035	3.07467	29.5756	29.8213	29.2165	28.8071	28.4086	29.0434	+	0.784779	LFQ intensity cxh_LFQ intensity cxhc	6	6	6	14.4	14.4	14.4	46.564	0	106.24	3471500000	19
Q6IBW4	NCAPH2	Condensin-2 complex subunit H2	1.42551	-3.06325	27.8733	27.3122	27.2654	28.6958	28.2872	28.0178	+	-0.849988	LFQ intensity cxh_LFQ intensity cxhc	6	6	6	13.1	13.1	13.1	68.226	0	18.406	1503200000	12
Q9NX14	NDUFB11	NADH dehydrogenase [ubiquinone] 1 beta subcomplex subunit 11, mitochondrial	1.91145	-4.33909	29.1668	29.3636	29.2813	30.1177	30.1159	29.6669	+	-0.696274	LFQ intensity cxh_LFQ intensity cxhc	5	5	5	39.9	39.9	39.9	17.316	0	36.365	6565100000	33
Q99519	NEU1	Sialidase-1	1.3865	-2.97187	26.0862	26.4197	26.4016	26.5732	27.1538	27.1386	+	-0.652679	LFQ intensity cxh_LFQ intensity cxhc	2	2	2	5.5	5.5	5.5	45.467	0	4.3398	485760000	10
O75161	NPHP4	Nephrocystin-4	3.62529	-12.4816	25.6342	25.5132	25.5075	26.184	26.1028	26.1478	+	-0.593243	LFQ intensity cxh_LFQ intensity cxhc	5	5	5	5.8	5.8	5.8	157.6	0.00014828	3.1018	366190000	11
Q9Y6K5	OAS3	2-5-oligoadenylate synthase 3	1.68866	-3.71965	26.2296	26.0969	25.9147	27.4752	27.3598	26.6077	+	-1.06716	LFQ intensity cxh_LFQ intensity cxhc	8	8	8	7.5	7.5	7.5	121.17	0	15.567	682750000	18
O14841	OPLAH	5-oxoprolinase	1.68158	3.70102	24.9222	25.5211	25.7938	24.4375	24.2981	24.5395	+	0.987313	LFQ intensity cxh_LFQ intensity cxhc	5	5	5	5.5	5.5	5.5	137.46	0	8.3441	187400000	15
Q96G74	OTUD5	OTU domain-containing protein 5	2.9001	-8.10698	26.9852	27.119	26.9333	27.7137	28.0081	27.9878	+	-0.890683	LFQ intensity cxh_LFQ intensity cxhc	10	10	10	23.5	23.5	23.5	60.625	0	19.181	949620000	22
Q6VY07	PACS1	Phosphofurin acidic cluster sorting protein 1	1.8853	-4.26297	30.4942	30.334	30.5149	32.2201	31.32	31.4574	+	-1.21812	LFQ intensity cxh_LFQ intensity cxhc	8	8	8	8.3	8.3	8.3	104.9	0	6.8718	11297000000	17
Q9UKK3	PARP4	Poly [ADP-ribose] polymerase 4	1.45441	-3.13184	26.6207	27.2532	26.6175	27.944	27.3514	28.0628	+	-0.955559	LFQ intensity cxh_LFQ intensity cxhc	12	12	12	7.4	7.4	7.4	192.59	0	52.439	1203600000	38
O60346	PHLPP1	PH domain leucine-rich repeat-containing protein phosphatase 1	2.56848	6.61942	26.8491	26.5101	26.8999	24.9109	24.6376	23.8312	+	2.29312	LFQ intensity cxh_LFQ intensity cxhc	3	3	3	2.8	2.8	2.8	184.67	0.00044053	2.9239	892430000	4
Q92508	PIEZO1	Piezo-type mechanosensitive ion channel component 1	1.86353	-4.20034	25.3108	25.667	25.0218	26.2669	26.0253	26.3063	+	-0.866293	LFQ intensity cxh_LFQ intensity cxhc	3	3	3	2.4	2.4	2.4	286.79	0	7.4561	381530000	4
Q9UPR0	PLCL2	Inactive phospholipase C-like protein 2;Phosphoinositide phospholipase C	2.14781	-5.07304	25.8537	25.4545	25.1092	26.7605	26.5552	26.5451	+	-1.14784	LFQ intensity cxh_LFQ intensity cxhc	6	6	6	6.7	6.7	6.7	125.86	0	4.3792	411200000	5
Q92871	PMM1	Phosphomannomutase 1	1.49052	-3.21868	26.2694	26.5812	26.0283	26.7218	27.1106	27.297	+	-0.750172	LFQ intensity cxh_LFQ intensity cxhc	5	3	3	16.8	13.7	13.7	29.746	0	10.538	664070000	15
Q86WC6	PPP1R27	Protein phosphatase 1 regulatory subunit 27	2.48784	-6.29604	29.0475	28.4991	28.6951	29.8194	30.2674	30.0473	+	-1.29744	LFQ intensity cxh_LFQ intensity cxhc	6	6	6	41.6	41.6	41.6	17.438	0	10.791	4413300000	39
Q9H974	QTRTD1	Queuine tRNA-ribosyltransferase subunit QTRTD1	1.95904	4.48011	30.0292	30.2569	30.4067	29.6413	29.716	29.41	+	0.641825	LFQ intensity cxh_LFQ intensity cxhc	3	3	3	9.9	9.9	9.9	46.712	0	23.056	6024500000	19
Q9H0N0	RAB6C	Ras-related protein Rab-6C	1.59309	3.47267	28.0555	28.3259	27.6072	27.2918	27.2585	27.2513	+	0.729003	LFQ intensity cxh_LFQ intensity cxhc	3	1	1	16.9	3.5	3.5	28.355	0.0083737	1.4453	1211900000	14
Q92698	RAD54L	DNA repair and recombination protein RAD54-like	1.74418	3.86809	26.743	27.347	27.1427	26.4635	26.1458	26.3063	+	0.772366	LFQ intensity cxh_LFQ intensity cxhc	9	9	9	13.8	13.8	13.8	84.351	0	15.301	651880000	18
P07949	RET	Proto-oncogene tyrosine-protein kinase receptor Ret;Soluble RET kinase fragment;Extracellular cell-membrane anchored RET cadherin 120 kDa fragment	2.2744	-5.50341	25.6551	25.4518	25.7956	26.3454	26.8574	26.7367	+	-1.0124	LFQ intensity cxh_LFQ intensity cxhc	4	4	4	3.9	3.9	3.9	124.32	0	6.0673	405200000	14
P48378	RFX2	DNA-binding protein RFX2	2.02531	4.68199	28.2723	28.58	28.3687	27.7031	27.9463	27.5725	+	0.666314	LFQ intensity cxh_LFQ intensity cxhc	5	2	0	7.7	2.8	0	79.986	0.0012775	2.4347	1805200000	28
P48380	RFX3	Transcription factor RFX3	1.7784	3.96147	28.3606	28.5635	28.7919	27.6306	28.0261	27.381	+	0.892789	LFQ intensity cxh_LFQ intensity cxhc	6	6	4	9.1	9.1	5.2	83.529	0	94.191	1905100000	25
Q9NS28	RGS18	Regulator of G-protein signaling 18	2.64049	-6.92022	25.6854	25.9691	25.7022	27.0986	26.7363	26.7197	+	-1.06599	LFQ intensity cxh_LFQ intensity cxhc	4	4	4	18.7	18.7	18.7	27.582	0	6.0882	495430000	10
Q6NTF9	RHBDD2	Rhomboid domain-containing protein 2	2.18094	5.18299	27.4835	28.1441	26.6258	24.9452	25.2878	24.7202	+	2.43337	LFQ intensity cxh_LFQ intensity cxhc	2	2	2	4.7	4.7	4.7	39.202	0.003003	1.9156	1201100000	5
Q9NYV6	RRN3	RNA polymerase I-specific transcription initiation factor RRN3	2.67578	-7.0719	26.3777	26.6748	26.4437	27.287	27.2783	27.1292	+	-0.732772	LFQ intensity cxh_LFQ intensity cxhc	7	7	7	13.5	13.5	13.5	74.106	0	10.035	687500000	22
Q86UD0	SAPCD2	Suppressor APC domain-containing protein 2	1.47203	-3.17407	24.189	25.3347	23.8142	25.6148	26.2954	26.2751	+	-1.61585	LFQ intensity cxh_LFQ intensity cxhc	3	3	3	9.1	9.1	9.1	42.636	0	3.6947	264450000	9
Q8IZE3-2	SCYL3	Protein-associating with the carboxyl-terminal domain of ezrin	4.29181	18.4234	29.1204	29.0986	28.8997	27.6134	27.4846	27.4881	+	1.51087	LFQ intensity cxh_LFQ intensity cxhc	6	6	6	12.5	12.5	12.5	76.73	0	13.806	2074800000	11
Q96IW7	SEC22A	Vesicle-trafficking protein SEC22a	1.61167	3.51987	26.476	26.8912	26.7294	26.2973	25.872	26.1064	+	0.60695	LFQ intensity cxh_LFQ intensity cxhc	3	3	3	10.1	10.1	10.1	34.947	0	7.3549	545030000	11
P58004	SESN2	Sestrin-2	1.93489	4.40815	28.9396	28.9829	29.2319	26.9004	27.6252	28.0454	+	1.52783	LFQ intensity cxh_LFQ intensity cxhc	8	8	8	20.2	20.2	20.2	54.493	0	58.55	2199700000	32
J3KPC8	SIK3	Serine/threonine-protein kinase SIK3	1.4594	-3.14378	26.6521	26.9225	26.2496	27.2975	27.2181	27.1808	+	-0.624033	LFQ intensity cxh_LFQ intensity cxhc	8	8	7	10.1	10.1	9.2	144.85	0	194.46	715930000	18
Q9BSK2	SLC25A33	Solute carrier family 25 member 33	1.91521	-4.35012	26.0164	25.5733	25.597	26.3105	26.7027	26.6824	+	-0.836323	LFQ intensity cxh_LFQ intensity cxhc	3	3	2	9	9	5	35.375	0	4.6263	341710000	16
Q96QD8	SLC38A2	Sodium-coupled neutral amino acid transporter 2	1.31254	2.80239	29.5858	30.0259	29.392	29.1702	27.8332	28.3757	+	1.20827	LFQ intensity cxh_LFQ intensity cxhc	4	4	4	11.9	11.9	11.9	56.025	0	44.566	4332900000	25
Q9Y289	SLC5A6	Sodium-dependent multivitamin transporter	1.68975	-3.72255	27.1697	26.9947	27.017	27.5718	27.9547	27.4531	+	-0.599371	LFQ intensity cxh_LFQ intensity cxhc	2	2	2	3.8	3.8	3.8	68.641	0	3.5206	925500000	9
Q9UH99	SUN2	SUN domain-containing protein 2	1.85483	4.17548	32.1269	32.3885	32.3331	31.8362	31.2841	31.4111	+	0.772362	LFQ intensity cxh_LFQ intensity cxhc	23	23	19	47.1	47.1	39.1	80.31	0	323.31	24853000000	185
Q15560	TCEA2	Transcription elongation factor A protein 2	1.86666	4.20929	27.4686	27.806	27.4461	27.1254	26.8072	26.8824	+	0.635194	LFQ intensity cxh_LFQ intensity cxhc	5	5	5	17.4	17.4	17.4	33.6	0	6.399	1002000000	12
Q9NX61	TMEM161A	Transmembrane protein 161A	1.4149	-3.03824	27.7292	27.2208	27.8943	28.3946	28.5933	28.1073	+	-0.750298	LFQ intensity cxh_LFQ intensity cxhc	3	3	3	12.5	12.5	12.5	53.601	0	6.9794	1642900000	28
Q9NVA4	TMEM184C	Transmembrane protein 184C	2.08094	-4.85659	25.2858	25.7112	25.5242	26.279	26.0558	26.2495	+	-0.68771	LFQ intensity cxh_LFQ intensity cxhc	2	2	2	4.8	4.8	4.8	50.141	0	7.3429	437390000	7
Q4KMQ1	TPRN	Taperin	1.56087	-3.39168	26.8433	26.8693	25.9598	27.3799	27.968	27.9217	+	-1.19908	LFQ intensity cxh_LFQ intensity cxhc	11	11	11	21.2	21.2	21.2	75.555	0	14.614	829990000	27
Q9NSU2-3	TREX1	Three-prime repair exonuclease 1	2.24617	5.40501	25.5532	25.8306	25.6132	24.1385	24.5609	23.6038	+	1.56457	LFQ intensity cxh_LFQ intensity cxhc	4	4	4	20.4	20.4	20.4	33.212	0	5.6	192380000	10
K7ES63	TUBB6	Tubulin beta chain	3.74391	13.3819	27.9771	28.4565	28.7752	24.4203	23.636	23.8063	+	4.4487	LFQ intensity cxh_LFQ intensity cxhc	2	1	1	29.3	12.1	12.1	12.585	0.00058369	2.8399	2023400000	12
Q96J42	TXNDC15	Thioredoxin domain-containing protein 15	1.37102	-2.93601	23.821	25.8438	24.5342	26.6648	26.4153	26.3925	+	-1.75787	LFQ intensity cxh_LFQ intensity cxhc	2	2	2	8.6	8.6	8.6	39.885	0	9.4377	447540000	6
P22415	USF1	Upstream stimulatory factor 1	2.50181	-6.35107	25.6384	25.0952	25.1978	26.629	26.3889	26.7912	+	-1.29253	LFQ intensity cxh_LFQ intensity cxhc	3	2	2	12.6	9.4	9.4	33.538	0	5.1245	359280000	5
Q9P2E3	ZNFX1	NFX1-type zinc finger-containing protein 1	2.13184	-5.02069	27.1368	27.537	27.132	27.9402	27.9215	27.9855	+	-0.680446	LFQ intensity cxh_LFQ intensity cxhc	11	11	11	7.9	7.9	7.9	220.22	0	12.76	1205400000	27

### Sheet: OCI-AML3 Modulated Proteins
Differentially modulated proteome identified in OCI-AML3 cells treated with CX4945 (p-value < 0.05 and |FC| >= 1.5)
Protein ID	Gene names	Protein names	-log10 (p-value)	log2 FC (treated vs control)	LFQ intensity cxo-1	LFQ intensity cxo-2	LFQ intensity cxo-3	LFQ intensity cxoc-1	LFQ intensity cxoc-2	LFQ intensity cxoc-3	C: Student's T-test Significant LFQ intensity cxo_LFQ intensity cxoc	Student's T-test Difference LFQ intensity cxo_LFQ intensity cxoc	C: Student's T-test significant	N: Peptides	N: Razor + unique peptides	N: Unique peptides	N: Sequence coverage [%]	N: Unique + razor sequence coverage [%]	N: Unique sequence coverage [%]	N: Mol. weight [kDa]	N: Q-value	N: Score	N: Intensity	N: MS/MS count
Q9NX47	MARCH5	E3 ubiquitin-protein ligase MARCH5	3.0578	-8.91441	30.2103	30.3609	30.3817	31.2492	31.1576	31.4785	+	-0.977473	LFQ intensity cxo_LFQ intensity cxoc	6	6	6	25.2	25.2	25.2	31.231	0	14.15	4621100000	33
Q96AP0	ACD	Adrenocortical dysplasia protein homolog	2.13288	-5.02408	27.5793	26.1628	26.3068	29.1575	28.8427	28.9711	+	-2.3074	LFQ intensity cxo_LFQ intensity cxoc	3	3	3	6.2	6.2	6.2	57.733	0	5.7964	1612700000	9
P07311	ACYP1	Acylphosphatase-1;Acylphosphatase	1.54505	-3.35234	28.3611	28.8152	28.995	29.4373	29.3072	29.361	+	-0.644743	LFQ intensity cxo_LFQ intensity cxoc	5	5	5	42.4	42.4	42.4	11.261	0	6.3498	1403500000	17
O15084	ANKRD28	Serine/threonine-protein phosphatase 6 regulatory ankyrin repeat subunit A	1.91837	-4.3594	28.4977	28.318	28.1092	28.972	28.7685	29.0827	+	-0.632748	LFQ intensity cxo_LFQ intensity cxoc	11	8	8	12.6	9.9	9.9	112.96	0	13.157	1131000000	34
Q9Y576	ASB1	Ankyrin repeat and SOCS box protein 1	1.36452	2.92102	28.6593	28.2017	28.9231	27.9941	28.0072	27.9215	+	0.620447	LFQ intensity cxo_LFQ intensity cxoc	5	5	5	20	20	20	37.014	0	6.1082	1451100000	18
P18859	ATP5J	ATP synthase-coupling factor 6, mitochondrial	1.45468	3.13248	32.0377	31.559	31.4715	31.1365	31.1785	30.877	+	0.625359	LFQ intensity cxo_LFQ intensity cxoc	4	4	4	42.6	42.6	42.6	12.587	0	156.78	16984000000	43
Q9Y487	ATP6V0A2	V-type proton ATPase 116 kDa subunit a isoform 2;V-type proton ATPase subunit a	1.38332	-2.9645	29.5541	30.1111	30.1801	30.4514	30.6865	30.5704	+	-0.621017	LFQ intensity cxo_LFQ intensity cxoc	11	11	10	14.5	14.5	13.6	98.081	0	36.141	3338000000	49
O43861	ATP9B	Probable phospholipid-transporting ATPase IIB	1.32146	-2.82259	27.685	28.4023	28.7877	29.2517	29.268	29.1199	+	-0.921552	LFQ intensity cxo_LFQ intensity cxoc	8	8	8	8.2	8.2	8.2	129.3	0	9.9794	904920000	21
Q9UBV7	B4GALT7	Beta-1,4-galactosyltransferase 7;Xylosylprotein 4-beta-galactosyltransferase	1.44902	-3.11898	26.5989	26.4275	27.0648	27.188	27.4435	27.6758	+	-0.738726	LFQ intensity cxo_LFQ intensity cxoc	4	4	4	11	11	11	37.405	0.0005748	2.397	574350000	10
Q9BQE9	BCL7B	B-cell CLL/lymphoma 7 protein family member B	1.55907	-3.3872	25.2231	25.4551	25.2642	25.6052	25.967	26.1489	+	-0.592902	LFQ intensity cxo_LFQ intensity cxoc	3	3	3	21.8	21.8	21.8	22.195	0	55.227	262680000	11
Q5T5X7	BEND3	BEN domain-containing protein 3	2.25738	5.44391	27.5753	26.0187	26.3616	24.128	23.6886	24.0914	+	2.68249	LFQ intensity cxo_LFQ intensity cxoc	2	2	2	2.7	2.7	2.7	94.474	0.0020953	2.0802	68552000	5
Q53S33	BOLA3	BolA-like protein 3	1.68875	3.71991	26.5839	28.0939	26.936	25.5205	25.5205	25.4807	+	1.69737	LFQ intensity cxo_LFQ intensity cxoc	2	2	2	20.6	20.6	20.6	12.114	0.0065867	1.489	336870000	4
Q9HCU9	BRMS1	Breast cancer metastasis-suppressor 1	1.95006	-4.45325	27.8986	29.4357	28.207	30.4509	30.7244	30.7895	+	-2.14116	LFQ intensity cxo_LFQ intensity cxoc	3	3	3	12.2	12.2	12.2	28.46	0	19.704	1786500000	13
Q9H2I8	C10orf11	Leucine-rich repeat-containing protein C10orf11	1.60212	-3.49555	26.5646	27.4551	26.2978	28.0951	27.8467	28.2242	+	-1.28285	LFQ intensity cxo_LFQ intensity cxoc	6	6	6	26.5	26.5	26.5	25.689	0.00015853	4.2125	530540000	22
Q6ZUT1	C11orf57	Uncharacterized protein C11orf57	1.39749	2.99748	28.83	28.1009	28.2326	27.1926	27.1926	27.8847	+	0.964531	LFQ intensity cxo_LFQ intensity cxoc	5	5	5	18.2	18.2	18.2	34.109	0	5.6911	1161800000	11
Q8WWC4	C2orf47	Uncharacterized protein C2orf47, mitochondrial	1.30304	2.78096	30.8262	30.2701	30.6503	29.7997	29.8578	30.2613	+	0.609248	LFQ intensity cxo_LFQ intensity cxoc	5	5	5	16.5	16.5	16.5	32.544	0	8.6112	4126100000	31
Q9H8G2	CAAP1	Caspase activity and apoptosis inhibitor 1	1.45741	3.13902	25.9565	25.313	25.7171	24.8786	24.8786	25.1975	+	0.677303	LFQ intensity cxo_LFQ intensity cxoc	3	3	3	11.9	11.9	11.9	38.367	0	31.064	262130000	16
Q6PII3	CCDC174	Coiled-coil domain-containing protein 174	1.3068	2.78944	28.0804	27.4103	28.281	27.0389	27.0447	27.3366	+	0.783802	LFQ intensity cxo_LFQ intensity cxoc	3	3	3	6	6	6	53.957	0.00015319	3.4738	1276000000	14
P01730	CD4	T-cell surface glycoprotein CD4	2.24203	5.3907	27.8847	27.5897	27.9002	27.0407	27.0407	27.264	+	0.676385	LFQ intensity cxo_LFQ intensity cxoc	5	5	5	13.3	13.3	13.3	51.11	0	20.034	1032400000	22
P16070	CD44	CD44 antigen	1.83614	-4.12242	29.9365	29.7975	30.282	30.735	30.7717	30.5261	+	-0.672279	LFQ intensity cxo_LFQ intensity cxoc	7	7	7	12	12	12	81.537	0	105.65	8509400000	52
P60033	CD81	CD81 antigen;Tetraspanin	1.59783	-3.48466	30.2494	30.5355	30.2317	30.8686	30.8376	31.3616	+	-0.683737	LFQ intensity cxo_LFQ intensity cxoc	2	2	2	11.9	11.9	11.9	25.809	0	323.31	7938000000	80
Q96FF9	CDCA5	Sororin	1.96849	-4.50848	28.8438	28.286	27.9055	29.5804	30.3087	30.5561	+	-1.80328	LFQ intensity cxo_LFQ intensity cxoc	6	6	6	33.7	33.7	33.7	27.6	0	20.735	1382700000	13
Q9P2E5	CHPF2	Chondroitin sulfate glucuronyltransferase	1.68849	-3.71921	29.8653	30.4104	30.8495	31.4151	31.5725	31.3811	+	-1.08119	LFQ intensity cxo_LFQ intensity cxoc	12	12	12	16.2	16.2	16.2	85.947	0	98.474	7446800000	42
P49759	CLK1	Dual specificity protein kinase CLK1	1.33657	2.85694	28.6347	29.7142	29.2862	27.8088	28.101	26.3428	+	1.79416	LFQ intensity cxo_LFQ intensity cxoc	8	8	5	24.4	24.4	15.5	57.29	0	18.404	1345500000	25
Q9NRP2	CMC2	COX assembly mitochondrial protein 2 homolog	2.6344	6.89432	26.8792	26.6497	26.9172	25.7245	26.0575	25.9716	+	0.897484	LFQ intensity cxo_LFQ intensity cxoc	2	2	2	24.1	24.1	24.1	9.4598	0.00071623	2.3621	739880000	7
P09669	COX6C	Cytochrome c oxidase subunit 6C	2.252	5.42523	30.7835	30.8221	30.5252	30.0465	30.0465	30.2284	+	0.603172	LFQ intensity cxo_LFQ intensity cxoc	5	5	5	48	48	48	8.7813	0	20.174	9420600000	36
Q9NXF7	DCAF16	DDB1- and CUL4-associated factor 16	1.49794	-3.23671	26.6063	24.9352	25.2325	27.1005	27.3	27.4873	+	-1.70461	LFQ intensity cxo_LFQ intensity cxoc	3	3	3	20.8	20.8	20.8	24.193	0	51.147	327930000	11
O94830	DDHD2	Phospholipase DDHD2	2.15512	-5.09715	29.8691	30.1277	29.942	31.5489	31.3793	30.7776	+	-1.25568	LFQ intensity cxo_LFQ intensity cxoc	4	4	4	5.6	5.6	5.6	81.031	0.0045607	1.6469	3017300000	16
O95786	DDX58	Probable ATP-dependent RNA helicase DDX58	1.87024	-4.21958	24.8103	24.8254	24.6024	25.2811	25.8204	25.3996	+	-0.754313	LFQ intensity cxo_LFQ intensity cxoc	3	3	3	2.9	2.9	2.9	106.6	0.00015214	3.3483	252400000	8
P00374	DHFR	Dihydrofolate reductase	3.02351	8.73284	30.8152	30.5694	30.6324	29.8773	29.7667	29.9577	+	0.805121	LFQ intensity cxo_LFQ intensity cxoc	10	10	10	62	62	62	21.452	0	34.277	6722900000	56
Q9NSV4	DIAPH3	Protein diaphanous homolog 3	2.20834	5.27536	26.4616	26.1109	26.8686	25.3382	25.3382	25.2916	+	1.15772	LFQ intensity cxo_LFQ intensity cxoc	4	4	4	3.7	3.7	3.7	136.92	0.00058505	2.6607	375370000	10
Q15398	DLGAP5	Disks large-associated protein 5	2.31767	5.65705	28.7701	28.4352	28.2755	27.5797	27.7034	27.4676	+	0.91003	LFQ intensity cxo_LFQ intensity cxoc	7	7	7	11.3	11.3	11.3	95.114	0	52.572	1136800000	23
Q9Y485	DMXL1	DmX-like protein 1	1.44613	-3.11211	27.64	28.118	28.3949	28.7312	28.674	28.9376	+	-0.729966	LFQ intensity cxo_LFQ intensity cxoc	9	8	8	3.5	3.2	3.2	337.83	0	7.3164	1350200000	25
O60573	EIF4E2	Eukaryotic translation initiation factor 4E type 2	1.4742	-3.17929	30.0741	31.0092	31.0913	31.6834	31.7576	31.9092	+	-1.05855	LFQ intensity cxo_LFQ intensity cxoc	5	5	5	27.3	27.3	27.3	28.362	0	123.57	5135500000	40
Q9UHX3	EMR2	EGF-like module-containing mucin-like hormone receptor-like 2	2.41275	6.00702	29.0952	28.9705	28.7467	28.2933	28.1803	28.0237	+	0.771711	LFQ intensity cxo_LFQ intensity cxoc	5	4	4	7	6.1	6.1	90.471	0	19.646	1423500000	28
Q8IWE2	FAM114A1	Protein NOXP20	1.99353	-4.58434	26.5925	26.5459	26.5108	26.9845	27.5207	27.319	+	-0.724974	LFQ intensity cxo_LFQ intensity cxoc	5	5	5	13.3	13.3	13.3	60.741	0	323.31	798860000	15
Q9H4H8	FAM83D	Protein FAM83D	1.33007	-2.84214	24.3489	25.619	25.6431	26.6302	26.3522	26.3565	+	-1.24264	LFQ intensity cxo_LFQ intensity cxoc	3	3	3	4.1	4.1	4.1	64.424	0.0036511	1.7252	111360000	9
Q86WN1	FCHSD1	F-BAR and double SH3 domains protein 1	2.33075	-5.70417	27.2946	27.3013	27.6046	28.9957	28.4128	28.4531	+	-1.22037	LFQ intensity cxo_LFQ intensity cxoc	4	4	4	5.8	5.8	5.8	76.941	0.0005842	2.6385	744980000	13
P02792	FTL	Ferritin light chain;Ferritin	1.96612	-4.50135	31.3344	31.8285	31.7997	32.4613	32.4418	32.8392	+	-0.926514	LFQ intensity cxo_LFQ intensity cxoc	8	8	8	49.1	49.1	49.1	20.019	0	20.322	13873000000	66
Q16595	FXN	Frataxin, mitochondrial;Frataxin intermediate form;Frataxin(56-210);Frataxin(78-210);Frataxin mature form	2.26276	-5.46269	24.7413	25.1421	25.6626	26.9514	26.8611	26.546	+	-1.60414	LFQ intensity cxo_LFQ intensity cxoc	3	3	3	19.5	19.5	19.5	23.135	0	5.1361	270250000	6
Q68CQ7	GLT8D1	Glycosyltransferase 8 domain-containing protein 1	1.35302	-2.89457	28.2481	28.5897	28.5353	29.1076	29.4128	28.7511	+	-0.632797	LFQ intensity cxo_LFQ intensity cxoc	6	6	6	18.3	18.3	18.3	41.935	0	10.054	1059900000	21
Q9UKD1	GMEB2	Glucocorticoid modulatory element-binding protein 2	1.7809	3.96835	29.9633	29.4714	29.8095	29.1338	28.9889	29.2178	+	0.634595	LFQ intensity cxo_LFQ intensity cxoc	4	4	4	9.4	9.4	9.4	56.421	0	30.509	4091800000	16
A0A087X0T7	GOLGA6L10		1.473	3.17639	26.9356	27.9631	28.3655	25.9942	25.7079	26.6734	+	1.6296	LFQ intensity cxo_LFQ intensity cxoc	2	2	2	1.7	1.7	1.7	35.475	0.0099214	1.2696	583890000	3
P28799	GRN	Granulins;Acrogranin;Paragranulin;Granulin-1;Granulin-2;Granulin-3;Granulin-4;Granulin-5;Granulin-6;Granulin-7	1.33311	2.84906	30.8359	30.3254	30.4126	29.6855	29.867	30.1849	+	0.612135	LFQ intensity cxo_LFQ intensity cxoc	7	7	7	12.1	12.1	12.1	63.544	0	14.194	5447700000	38
P07305	H1F0	Histone H1.0;Histone H1.0, N-terminally processed	2.04519	4.74381	32.0531	31.7152	31.8197	31.2562	31.2317	30.887	+	0.737687	LFQ intensity cxo_LFQ intensity cxoc	7	7	7	28.9	28.9	28.9	20.863	0	12.313	11463000000	49
Q92522	H1FX	Histone H1x	1.66158	3.64861	32.7624	32.4703	32.2458	31.9663	31.94	31.7119	+	0.620116	LFQ intensity cxo_LFQ intensity cxoc	10	10	10	47.9	47.9	47.9	22.487	0	80.384	22949000000	70
O15347	HMGB3	High mobility group protein B3	1.37144	2.93699	32.5142	32.1286	31.7808	31.5562	31.5562	31.3389	+	0.657393	LFQ intensity cxo_LFQ intensity cxoc	6	6	6	36	36	36	22.98	0	196.06	27470000000	93
O00479	HMGN4	High mobility group nucleosome-binding domain-containing protein 4	1.50057	3.24311	26.1583	25.7534	24.8465	24.2847	24.2847	24.3979	+	1.26361	LFQ intensity cxo_LFQ intensity cxoc	1	1	1	12.2	12.2	12.2	9.5388	0.00044307	2.8403	224600000	8
Q9H910	HN1L	Hematological and neurological expressed 1-like protein	1.75156	3.88811	29.7145	30.0355	29.5195	29.2153	29.1372	29.1358	+	0.593749	LFQ intensity cxo_LFQ intensity cxoc	8	8	8	52.6	52.6	52.6	20.063	0	12.001	3676100000	36
P56937	HSD17B7	3-keto-steroid reductase	1.35377	-2.8963	27.0106	27.5096	27.7293	28.0938	28.0113	28.008	+	-0.621153	LFQ intensity cxo_LFQ intensity cxoc	4	4	4	15	15	15	38.206	0	18.752	849200000	24
R9R4D9	IKZF1		1.46036	-3.14606	27.493	28.5718	27.9055	29.0287	29.4111	28.8659	+	-1.11178	LFQ intensity cxo_LFQ intensity cxoc	5	1	1	31.7	8.2	8.2	30.031	0.00057579	2.4202	1063800000	19
Q13422	IKZF1	DNA-binding protein Ikaros	1.3022	-2.77908	29.6075	30.4558	29.9373	30.9536	31.1235	30.5005	+	-0.858972	LFQ intensity cxo_LFQ intensity cxoc	6	6	2	16.6	16.6	4.4	57.528	0	36.857	3345500000	25
Q16352	INA	Alpha-internexin	3.48384	11.4839	32.798	33.4594	33.1322	30.5322	30.7812	30.8152	+	2.4203	LFQ intensity cxo_LFQ intensity cxoc	3	2	2	6.8	5	5	55.39	0.0084646	1.3659	12541000000	25
Q96CB8	INTS12	Integrator complex subunit 12	1.46733	3.16277	28.5477	28.0216	27.8294	27.3423	27.3673	27.5549	+	0.711398	LFQ intensity cxo_LFQ intensity cxoc	7	7	7	20.3	20.3	20.3	48.807	0	65.188	1164500000	26
Q8WWN9	IPCEF1	Interactor protein for cytohesin exchange factors 1	2.04829	-4.75351	26.2599	26.279	25.937	26.6905	26.691	26.8514	+	-0.585618	LFQ intensity cxo_LFQ intensity cxoc	5	5	5	14	14	14	48.992	0.00015995	4.4452	563750000	14
Q9Y597	KCTD3	BTB/POZ domain-containing protein KCTD3	1.34023	-2.8653	26.9307	26.7497	27.5394	28.331	27.7669	27.7502	+	-0.876095	LFQ intensity cxo_LFQ intensity cxoc	6	5	5	7.2	6.1	6.1	88.983	0	4.8119	702510000	16
F5H2N6	KIAA1586	Uncharacterized protein KIAA1586	1.52087	3.29271	27.74	29.2623	29.0536	25.0735	27.2626	25.8168	+	2.63434	LFQ intensity cxo_LFQ intensity cxoc	2	2	2	2.9	2.9	2.9	86.686	0.00015359	3.5205	1326900000	6
Q8NC56	LEMD2	LEM domain-containing protein 2	1.33775	-2.85963	29.34	29.969	29.7027	30.4719	30.0473	30.4753	+	-0.660913	LFQ intensity cxo_LFQ intensity cxoc	11	11	11	27.2	27.2	27.2	56.974	0	30.494	2821800000	35
Q6DKI2	LGALS9C	Galectin-9C;Galectin-9B;Galectin	2.05329	-4.76921	25.4114	25.872	24.0442	28.6136	28.4714	30.5166	+	-4.09133	LFQ intensity cxo_LFQ intensity cxoc	3	1	1	9.8	3.7	3.7	39.607	0.0039047	1.6867	460160000	8
Q2M2H8	LOC93432	Probable maltase-glucoamylase-like protein LOC93432;Glucoamylase	1.54938	3.36309	26.5105	28.0031	27.6529	24.8691	25.8207	25.8684	+	1.86946	LFQ intensity cxo_LFQ intensity cxoc	3	3	3	1.1	1.1	1.1	277.99	0.0012757	2.2397	271870000	4
Q96CX6	LRRC58	Leucine-rich repeat-containing protein 58	1.54752	-3.35846	26.4177	27.5266	27.2022	28.0772	29.6925	29.5667	+	-2.06333	LFQ intensity cxo_LFQ intensity cxoc	3	3	3	12.1	12.1	12.1	40.585	0	8.8845	638480000	8
Q5U5X0	LYRM7	Complex III assembly factor LYRM7	1.93395	-4.40534	27.32	27.3541	27.8253	28.2217	28.2217	28.2113	+	-0.718452	LFQ intensity cxo_LFQ intensity cxoc	3	3	3	35.6	35.6	35.6	11.955	0	8.1022	1301300000	14
P29966	MARCKS	Myristoylated alanine-rich C-kinase substrate	1.82896	-4.10218	30.2233	29.8407	29.8453	30.512	31.0782	31.0005	+	-0.893787	LFQ intensity cxo_LFQ intensity cxoc	11	11	11	47.3	47.3	47.3	31.554	0	263.41	15280000000	44
P56270	MAZ	Myc-associated zinc finger protein	1.5523	3.37034	29.4778	28.9777	29.3718	28.6219	28.5352	28.8547	+	0.605187	LFQ intensity cxo_LFQ intensity cxoc	4	4	3	9.4	9.4	8	48.607	0.00015466	3.6967	1327300000	18
O15151	MDM4	Protein Mdm4	1.65645	3.63526	27.0555	26.3877	26.9722	25.8887	26.0025	26.1199	+	0.801409	LFQ intensity cxo_LFQ intensity cxoc	4	4	4	11.8	11.8	11.8	54.864	0	49.728	618170000	12
Q9UHV7	MED13	Mediator of RNA polymerase II transcription subunit 13	1.38032	-2.95753	27.8765	28.5041	28.518	29.211	29.1921	28.7685	+	-0.757667	LFQ intensity cxo_LFQ intensity cxoc	12	12	12	7	7	7	239.29	0	19.674	1296200000	28
P50579	METAP2	Methionine aminopeptidase 2	3.19436	-9.67266	31.287	31.4236	31.4399	32.1511	31.9772	32.0512	+	-0.676364	LFQ intensity cxo_LFQ intensity cxoc	13	1	1	40.4	2.5	2.5	52.891	0	12.218	11556000000	96
F8VQZ7	METAP2	Methionine aminopeptidase 2	2.81692	-7.70838	31.3277	31.4396	31.2915	32.1394	31.9164	31.9391	+	-0.645314	LFQ intensity cxo_LFQ intensity cxoc	13	13	1	40.3	40.3	2.3	52.82	0	323.31	10709000000	94
P10620	MGST1	Microsomal glutathione S-transferase 1	1.58469	-3.45145	27.9239	28.7116	28.8084	29.3056	29.6935	29.581	+	-1.04535	LFQ intensity cxo_LFQ intensity cxoc	3	3	3	34.2	34.2	34.2	17.598	0	20.85	1403200000	41
Q9ULH7	MKL2	MKL/myocardin-like protein 2;Phosphatase and actin regulator	3.06227	8.93834	28.2305	27.8465	28.0706	27.0559	27.0622	27.0358	+	0.997889	LFQ intensity cxo_LFQ intensity cxoc	6	4	4	7.4	5.2	5.2	118.13	0.00015921	4.3256	770540000	15
Q8IYA7	MKX	Homeobox protein Mohawk	1.50664	3.25789	27.447	26.9084	26.3642	25.9222	25.9093	25.8156	+	1.0242	LFQ intensity cxo_LFQ intensity cxoc	5	5	5	13.6	13.6	13.6	39.331	0.0001526	3.3975	485370000	7
Q9Y3A3	MOB4	MOB-like protein phocein	2.10284	4.92668	30.7365	31.3346	30.8618	30.1544	29.8511	29.8856	+	1.01394	LFQ intensity cxo_LFQ intensity cxoc	4	1	1	24.4	4.4	4.4	26.032	0.0023471	1.9596	6564100000	35
O14807	MRAS	Ras-related protein M-Ras	2.68684	-7.12006	26.8292	26.616	26.9866	27.5789	27.6855	27.5813	+	-0.804606	LFQ intensity cxo_LFQ intensity cxoc	6	6	6	29.8	29.8	29.8	23.846	0	7.9251	735950000	20
O75394	MRPL33	39S ribosomal protein L33, mitochondrial	1.38183	2.96103	28.5337	27.6505	27.6748	27.095	27.095	27.0891	+	0.859998	LFQ intensity cxo_LFQ intensity cxoc	2	2	2	29.2	29.2	29.2	7.6191	0	10.173	1222100000	18
Q96GC5	MRPL48	39S ribosomal protein L48, mitochondrial	1.59146	3.46855	29.629	29.0535	29.3173	28.2744	28.4921	28.8268	+	0.802167	LFQ intensity cxo_LFQ intensity cxoc	5	5	5	25.5	25.5	25.5	23.934	0	38.677	2282600000	30
Q15800	MSMO1	Methylsterol monooxygenase 1	2.01675	-4.65551	28.1674	28.613	28.5804	29.1197	29.3789	29.1596	+	-0.765814	LFQ intensity cxo_LFQ intensity cxoc	3	3	3	12.6	12.6	12.6	35.215	0	79.095	1104200000	18
P84157-2	MXRA7	Matrix-remodeling-associated protein 7	1.62208	-3.54648	27.4974	27.5992	26.9545	28.4686	28.1492	28.0084	+	-0.858375	LFQ intensity cxo_LFQ intensity cxoc	4	4	1	29.4	29.4	6.5	17.493	0	130.56	1445000000	45
Q86UW6	N4BP2	NEDD4-binding protein 2	1.82318	-4.08594	25.6284	25.3377	25.7908	26.1114	26.5774	26.3908	+	-0.774245	LFQ intensity cxo_LFQ intensity cxoc	6	6	6	4.4	4.4	4.4	198.8	0	7.6058	456010000	7
Q9BU61	NDUFAF3	NADH dehydrogenase [ubiquinone] 1 alpha subcomplex assembly factor 3	2.13402	-5.02782	30.6354	30.8654	30.8826	31.5597	31.7763	31.3305	+	-0.761047	LFQ intensity cxo_LFQ intensity cxoc	6	6	2	41.8	41.8	13.6	20.35	0	89.847	5871100000	38
Q5SY16	NOL9	Polynucleotide 5-hydroxyl-kinase NOL9	1.47697	-3.18594	30.0913	30.4617	30.9771	31.3849	31.2831	31.3329	+	-0.823592	LFQ intensity cxo_LFQ intensity cxoc	11	11	11	17	17	17	79.322	0	18.4	5883300000	71
Q8WTW4	NPRL2	Nitrogen permease regulator 2-like protein	1.73024	-3.83046	27.0904	27.013	27.0119	27.92	28.7123	27.7956	+	-1.1042	LFQ intensity cxo_LFQ intensity cxoc	4	4	4	10.5	10.5	10.5	43.658	0	7.942	1136000000	9
Q9BRJ7	NUDT16L1	Protein syndesmos	1.47726	-3.18664	30.061	30.5778	30.8622	31.1642	31.2846	31.358	+	-0.76864	LFQ intensity cxo_LFQ intensity cxoc	8	7	7	42.2	37	37	23.338	0	12.663	6449800000	76
P27815	PDE4A	cAMP-specific 3,5-cyclic phosphodiesterase 4A	1.40009	-3.00356	25.3612	25.5176	25.3633	26.771	26.7092	25.7566	+	-0.998292	LFQ intensity cxo_LFQ intensity cxoc	3	2	1	4.3	2.6	1.4	98.142	0.00015198	3.3345	167560000	5
P46019	PHKA2	Phosphorylase b kinase regulatory subunit alpha, liver isoform	1.86631	4.20829	29.5627	29.236	29.57	28.676	28.846	29.0066	+	0.613352	LFQ intensity cxo_LFQ intensity cxoc	15	15	13	15.8	15.8	14.4	138.41	0	33.966	2228500000	53
Q8TCG2	PI4K2B	Phosphatidylinositol 4-kinase type 2-beta	1.38287	2.96346	29.2021	29.0465	28.4658	24.4492	26.5556	27.4836	+	2.74197	LFQ intensity cxo_LFQ intensity cxoc	4	4	4	8.7	8.7	8.7	54.744	0.00015632	3.9269	1816800000	12
Q9Y2I7	PIKFYVE	1-phosphatidylinositol 3-phosphate 5-kinase	1.48239	-3.19903	31.391	31.7253	31.0051	31.9029	32.3248	32.4623	+	-0.856178	LFQ intensity cxo_LFQ intensity cxoc	17	17	8	10.5	10.5	5.6	237.13	0	58.297	20978000000	58
O00592	PODXL	Podocalyxin	2.90778	-8.14467	24.5178	24.368	24.2222	25.1542	25.2434	25.3906	+	-0.893371	LFQ intensity cxo_LFQ intensity cxoc	2	2	2	4.3	4.3	4.3	58.635	0	20.35	205300000	12
P60510	PPP4C	Serine/threonine-protein phosphatase 4 catalytic subunit;Serine/threonine-protein phosphatase	2.4382	-6.10372	29.3968	29.6774	29.5679	30.3783	30.3372	30.1015	+	-0.725005	LFQ intensity cxo_LFQ intensity cxoc	8	8	8	26.7	26.7	26.7	35.08	0	18.379	4846100000	34
Q6IQ22	RAB12	Ras-related protein Rab-12	1.47371	3.17811	24.7549	25.4858	26.0221	23.6581	24.4165	24.1058	+	1.36077	LFQ intensity cxo_LFQ intensity cxoc	3	3	3	14.8	14.8	14.8	27.248	0	28.649	98653000	3
Q5PRF9	SAMD4B	Protein Smaug homolog 2	1.31162	-2.80032	27.188	25.9069	25.861	28.0094	27.4373	27.4775	+	-1.32273	LFQ intensity cxo_LFQ intensity cxoc	4	4	4	7.5	7.5	7.5	75.483	0.00044783	3.0087	622340000	11
O75995	SASH3	SAM and SH3 domain-containing protein 3	2.6833	-7.10462	28.034	28.1784	28.0199	28.7957	29.205	28.9766	+	-0.915059	LFQ intensity cxo_LFQ intensity cxoc	8	8	8	43.9	43.9	43.9	41.595	0	88.117	2952500000	35
Q5VUM1	SDHAF4	Succinate dehydrogenase assembly factor 4, mitochondrial	1.32377	2.82783	28.478	27.8325	29.044	27.3267	27.3267	27.619	+	1.02732	LFQ intensity cxo_LFQ intensity cxoc	4	4	4	39.8	39.8	39.8	12.213	0	9.0972	1696600000	12
O14521-2	SDHD	Succinate dehydrogenase [ubiquinone] cytochrome b small subunit, mitochondrial	1.82215	-4.08304	30.7221	30.8211	30.7561	31.4641	31.5722	31.0895	+	-0.608817	LFQ intensity cxo_LFQ intensity cxoc	2	2	2	14.2	14.2	14.2	12.615	0.00044418	2.8835	4629100000	11
Q7L8J4	SH3BP5L	SH3 domain-binding protein 5-like	1.37695	-2.94974	27.567	28.2978	28.1677	28.677	28.8012	28.6079	+	-0.684529	LFQ intensity cxo_LFQ intensity cxoc	7	7	7	17.8	17.8	17.8	43.499	0	5.5551	1076100000	19
Q9Y2K2-2	SIK3	Serine/threonine-protein kinase SIK3	1.31034	-2.79742	26.0026	27.601	26.2663	27.8321	28.0536	28.2684	+	-1.42812	LFQ intensity cxo_LFQ intensity cxoc	3	1	1	5.9	2.3	2.3	65.097	0.0004453	2.9406	399020000	8
Q8IX90	SKA3	Spindle and kinetochore-associated protein 3	1.5204	3.29155	25.8583	24.9522	25.9755	24.5371	24.5538	24.4981	+	1.06565	LFQ intensity cxo_LFQ intensity cxoc	2	2	2	5.3	5.3	5.3	46.359	0.0051882	1.5782	207940000	8
P53985	SLC16A1	Monocarboxylate transporter 1	1.47119	3.17204	31.3018	31.0546	31.1182	30.6675	30.6733	30.0534	+	0.693473	LFQ intensity cxo_LFQ intensity cxoc	4	4	4	8.2	8.2	8.2	53.944	0	72.649	10035000000	19
O60906	SMPD2	Sphingomyelin phosphodiesterase 2	1.38567	-2.96995	26.661	27.5572	27.1153	28.6426	27.9255	27.9148	+	-1.04981	LFQ intensity cxo_LFQ intensity cxoc	3	3	3	11.8	11.8	11.8	47.645	0	43.192	671170000	23
P62314	SNRPD1	Small nuclear ribonucleoprotein Sm D1	1.4459	-3.11156	32.0414	32.3229	32.8222	33.3499	33.1089	33.0357	+	-0.769362	LFQ intensity cxo_LFQ intensity cxoc	5	5	5	54.6	54.6	54.6	13.281	0	93.836	29666000000	106
Q9Y657	SPIN1	Spindlin-1	2.37107	5.85146	28.6617	28.244	28.2799	27.5769	27.4524	27.6319	+	0.841448	LFQ intensity cxo_LFQ intensity cxoc	4	4	4	32.1	32.1	32.1	29.6	0	8.3363	2110200000	27
Q14534	SQLE	Squalene monooxygenase	1.44095	-3.09978	28.7303	29.5212	29.4588	30.03	30.0439	30.0003	+	-0.787987	LFQ intensity cxo_LFQ intensity cxoc	7	7	7	16.7	16.7	16.7	63.922	0	14.046	2214500000	37
P37108	SRP14	Signal recognition particle 14 kDa protein	1.31509	-2.80816	31.3016	31.1702	31.9567	32.4654	32.3303	31.9956	+	-0.787594	LFQ intensity cxo_LFQ intensity cxoc	8	8	8	55.1	55.1	55.1	14.57	0	141.49	17177000000	62
P51692	STAT5B	Signal transducer and activator of transcription 5B;Signal transducer and activator of transcription 5A;Signal transducer and activator of transcription	1.55806	3.38468	29.9464	29.271	29.423	28.6829	28.7237	28.9682	+	0.75518	LFQ intensity cxo_LFQ intensity cxoc	11	11	11	16.9	16.9	16.9	89.865	0	20.645	2472900000	33
P16949	STMN1	Stathmin	1.46664	3.16111	29.7004	29.7949	29.5297	28.0428	28.3498	29.2172	+	1.1384	LFQ intensity cxo_LFQ intensity cxoc	14	14	11	67.1	67.1	54.4	17.302	0	27.597	4105200000	47
Q8NFX7	STXBP6	Syntaxin-binding protein 6	1.40817	3.02246	26.6807	26.016	26.6562	25.7849	25.7849	25.8088	+	0.658119	LFQ intensity cxo_LFQ intensity cxoc	3	3	3	21	21	21	23.554	0.0014136	2.203	420760000	9
Q15527	SURF2	Surfeit locus protein 2	2.09944	-4.91574	26.0322	26.6806	26.5156	27.4449	27.563	27.3003	+	-1.02665	LFQ intensity cxo_LFQ intensity cxoc	4	4	4	25	25	25	29.647	0	72.946	364360000	12
O75528	TADA3	Transcriptional adapter 3	2.13012	5.01506	28.749	28.3385	28.4251	27.6426	27.5777	27.8999	+	0.797478	LFQ intensity cxo_LFQ intensity cxoc	6	6	6	18.1	18.1	18.1	48.902	0	14.481	1269800000	28
Q96MN5	TCEANC2	Transcription elongation factor A N-terminal and central domain-containing protein 2	1.33732	2.85867	25.6382	26.5183	28.0833	24.8193	24.8193	24.2743	+	2.10897	LFQ intensity cxo_LFQ intensity cxoc	3	3	3	15.4	15.4	15.4	24.15	0.0065781	1.4737	147430000	5
P57738	TCTA	T-cell leukemia translocation-altered gene protein	1.54213	3.3451	26.277	25.7354	25.8757	25.5216	25.2469	25.1685	+	0.650332	LFQ intensity cxo_LFQ intensity cxoc	2	2	2	33	33	33	11.341	0	19.632	143740000	4
D3DVS1	TMEM128		1.45242	-3.12709	28.1033	29.1553	28.1218	29.7696	29.4893	30.5623	+	-1.48024	LFQ intensity cxo_LFQ intensity cxoc	4	4	4	20	20	20	18.822	0	8.0776	1967800000	19
Q96GM8	TOE1	Target of EGR1 protein 1	1.34399	-2.87389	29.5644	29.7153	30.2523	30.9165	30.5928	30.3346	+	-0.770622	LFQ intensity cxo_LFQ intensity cxoc	9	9	9	22	22	22	56.547	0	45.648	5045900000	36
O14773	TPP1	Tripeptidyl-peptidase 1	1.37993	-2.95663	29.9457	31.6642	30.6642	32.8043	32.5541	31.9174	+	-1.66723	LFQ intensity cxo_LFQ intensity cxoc	6	6	6	12.3	12.3	12.3	61.247	0	80.028	8472300000	38
Q629K1	TRIQK	Triple QxxK/R motif-containing protein	1.43825	3.09338	28.4303	27.9162	28.2899	27.3275	27.1647	27.8221	+	0.774003	LFQ intensity cxo_LFQ intensity cxoc	4	4	4	46.5	46.5	46.5	9.6833	0.00015385	3.5673	1525300000	10
Q9NUP7	TRMT13	tRNA:m(4)X modification enzyme TRM13 homolog	1.35734	2.90448	29.6525	30.8314	29.1748	28.0637	28.0406	28.7764	+	1.59265	LFQ intensity cxo_LFQ intensity cxoc	6	6	6	10.6	10.6	10.6	54.246	0	7.2965	2448700000	10
Q96QT4	TRPM7	Transient receptor potential cation channel subfamily M member 7	2.43411	6.08808	27.5078	27.2032	27.2926	24.8399	24.8399	25.8654	+	2.1528	LFQ intensity cxo_LFQ intensity cxoc	4	4	4	2.6	2.6	2.6	212.69	0.00015667	3.9668	114450000	8
Q6NXR4	TTI2	TELO2-interacting protein 2	2.00065	-4.60608	27.6747	28.334	27.7212	28.8759	28.8571	29.0377	+	-1.01356	LFQ intensity cxo_LFQ intensity cxoc	4	4	4	9.6	9.6	9.6	56.914	0	72.778	921460000	25
Q9NNW7	TXNRD2	Thioredoxin reductase 2, mitochondrial	1.52162	3.29454	29.124	28.8699	28.6837	28.1593	27.9935	28.5251	+	0.666567	LFQ intensity cxo_LFQ intensity cxoc	6	6	6	11.8	11.8	11.8	56.506	0	25.834	1206700000	31
Q96S82	UBL7	Ubiquitin-like protein 7	1.75884	3.90792	27.9042	27.3753	27.5789	26.9759	26.9759	27.0666	+	0.61337	LFQ intensity cxo_LFQ intensity cxoc	5	5	5	17.4	17.4	17.4	40.51	0	11.673	1021400000	15
Q9ULJ3	ZBTB21	Zinc finger and BTB domain-containing protein 21	1.51652	3.28203	27.0049	27.4081	27.3966	26.6682	26.7827	26.218	+	0.713552	LFQ intensity cxo_LFQ intensity cxoc	6	6	6	6.8	6.8	6.8	118.87	0	13.881	431300000	9
Q9NUA8	ZBTB40	Zinc finger and BTB domain-containing protein 40	1.31352	-2.80461	26.1691	26.8723	26.8093	27.2175	27.3057	27.8549	+	-0.842461	LFQ intensity cxo_LFQ intensity cxoc	8	8	8	8.5	8.5	8.5	138.12	0	6.5151	423890000	14
Q9NRM2	ZNF277	Zinc finger protein 277	2.10628	-4.93776	25.6794	26.6333	25.9269	27.4473	27.668	27.4788	+	-1.45151	LFQ intensity cxo_LFQ intensity cxoc	2	2	2	4.7	4.7	4.7	52.787	0	5.218	328720000	12
O15014	ZNF609	Zinc finger protein 609	1.6682	3.66591	28.2108	27.6593	27.3957	26.895	26.895	26.8206	+	0.885024	LFQ intensity cxo_LFQ intensity cxoc	10	10	10	9	9	9	151.19	0	11.27	910620000	13
