## Supplementary Tables for "Phosphoproteomic Landscape of AML Cells Treated with the ATP-Competitive CK2 Inhibitor CX-4945": Table S4.xlsx

### Sheet: HL-60 Enzyme-Substrate
Kinases related to modulated phosphosites in HL-60 cells treated with CX-4945
Substrate	Phosphorylated site	Kinase	Source
ADD1	S586	CSNK2A2	KEA2
CAPZA1	S9	CSNK2A1	iPTMNet
ERCC5	S563	CSNK2A2	KEA2
HDLBP	S31	CSNK2A2	KEA2
HMGN1	S8	CSNK2A1	iPTMNet
LIG1	S66	CSNK2A1	iPTMNet, KEA2
LIG1	S66	CSNK2A2	KEA2
SUB1	S17	CSNK2A1	iPTMNet, KEA2
TOP2A	S1377	CSNK2A1	iPTMNet, KEA2
TOP2A	S1377	CSNK2A2	KEA2
XPC	S94	CSNK2A1	iPTMNet
ZRANB2	S188	CSNK2A2	KEA2
LIG1	S76	CDK1	iPTMNet
VCPIP1	S768	CDK1	iPTMNet
TCF20	T1671	CDK1	KEA2
MKI67	S357	CDK2	iPTMNet
DNM1L	S616	CDK2	iPTMNet
LIG1	S76	CDK2	iPTMNet
C2orf49	T198	CDK2	iPTMNet
SCML2	S499	CDK2	KEA2
SPTBN1	S2169	CDK2	KEA2
TOPORS	S98	CDK2	KEA2
DBN1	S142	CDK5	iPTMNet
DNM1L	S616	CDK5	iPTMNet
LIG1	S76	CHEK1	iPTMNet
DDX24	S82	CHEK1	iPTMNet
CCNL2	S369	DYRK1A	iPTMNet, KEA2
DYRK1A	S529	DYRK1A	iPTMNet, KEA2
CARHSP1	S30	DYRK2	iPTMNet
ATP1A1	S16	MAPK1	iPTMNet
NUP50	S221	MAPK1	iPTMNet
PML	S527	MAPK1	iPTMNet
DNM1L	S616	MAPK1	iPTMNet
NUP50	S221	MAPK3	iPTMNet
PML	S527	MAPK3	iPTMNet
DNM1L	S616	MAPK3	iPTMNet
HSPB1	S15	MAPKAPK2	iPTMNet
HSPB1	S15	MAPKAPK3	iPTMNet
HSPB1	S15	MAPKAPK5	iPTMNet
RPS6	S236	PAK2	iPTMNet, KEA2
RPS6	S240	PAK2	iPTMNet, KEA2
RPS6	S236	PASK	iPTMNet
ARHGEF6	S684	PRKACA	iPTMNet
SPN	S351	PRKCA	iPTMNet, KEA2
ATP1A1	S16	PRKCA	KEA2
RPS6	S240	PRKCA	KEA2
HSPB1	S15	PRKCD	iPTMNet
RPS6	S236	PRKCD	iPTMNet, KEA2
DNM1L	S616	PRKCD	iPTMNet
ARHGEF6	S225	PRKCQ	iPTMNet
ATP1A1	S16	PRKCZ	iPTMNet
HSPB1	S15	PRKG1	iPTMNet, KEA2
ARHGEF6	S684	PRKG1	iPTMNet
RPS6	S236	RPS6KA1	iPTMNet
RPS6	S240	RPS6KA1	iPTMNet
RPS6	S236	RPS6KA3	iPTMNet
HSPB1	S15	RPS6KB1	iPTMNet
RPS6	S236	RPS6KB1	iPTMNet, KEA2
RPS6	S240	RPS6KB1	iPTMNet
THRAP3	S379	CSNK1E	KEA2
DDX24	S82	CSNK1E	KEA2
ATP1A1	S16	CSNK1A1	KEA2
SCML2	S499	MAPK8	KEA2
COIL	T303	MAPK8	KEA2
TOPORS	S98	MAPK8	KEA2
ARHGEF6	S225	MAPK9	KEA2
SPTBN1	S2169	MAPK9	KEA2
RPS6	S236	RPS6KB2	KEA2
ACAP2	S384	PRKDC	KEA2
TCF20	T1671	GSK3B	KEA2
ARHGEF6	S225	GSK3B	KEA2
SPTBN1	S2169	GSK3B	KEA2

### Sheet: OCI-AML3 Enzyme-Substrate
Kinases related to modulated phosphosites in HL-60 cells treated with CX-4945
Substrate	Phosphorylated site	Kinase	Source
ABCF1	S140	CSNK2A1	iPTMNet
CANX	S554	CSNK2A1	KEA2
CANX	S564	CSNK2A1	KEA2
CANX	S554	CSNK2A2	KEA2
CANX	S564	CSNK2A2	KEA2
CAPZA1	S9	CSNK2A1	iPTMNet
CBX3	S95	CSNK2A2	KEA2
CTR9	T925	CSNK2A2	KEA2
DIDO1	S809	CSNK2A2	KEA2
EEF1D	S162	CSNK2A1	iPTMNet
EIF2S2	S2	CSNK2A1	iPTMNet, KEA2
EIF2S2	S2	CSNK2A2	KEA2
EIF3C	S39	CSNK2A2	KEA2
ERCC5	S563	CSNK2A2	KEA2
HDLBP	S31	CSNK2A2	KEA2
HMGA1	S103	CSNK2A1	iPTMNet, KEA2
HMGA1	S103	CSNK2A2	iPTMNet, KEA2
HMGN1	S7	CSNK2A1	iPTMNet
HMGN1	S89	CSNK2A1	iPTMNet
HSP90AA1	S263	CSNK2A1	iPTMNet, KEA2
HSP90AA1	S263	CSNK2A2	KEA2
HSP90AB1	S226	CSNK2A1	iPTMNet, KEA2
HSP90AB1	S226	CSNK2A2	KEA2
IGF2R	S2409	CSNK2A1	iPTMNet, KEA2
LIG1	S66	CSNK2A1	iPTMNet, KEA2
LIG1	S66	CSNK2A2	KEA2
MAX	S2	CSNK2A1	iPTMNet
MYH9	S1943	CSNK2A1	iPTMNet
PPP1R2	S121	CSNK2A1	iPTMNet, KEA2
PPP1R2	S121	CSNK2A2	iPTMNet, KEA2
SEPTIN2	S218	CSNK2A1	iPTMNet
SSB	S366	CSNK2A1	iPTMNet, KEA2
SSB	S366	CSNK2A2	KEA2
STMN1	S63	CSNK2A1	iPTMNet, KEA2
TFIP11	S210	CSNK2A2	KEA2
TMX1	S247	CSNK2A2	KEA2
TOP2A	S1377	CSNK2A1	iPTMNet, KEA2
TOP2A	S1377	CSNK2A2	KEA2
XPC	S94	CSNK2A1	iPTMNet
LMNA	S404	AKT1	iPTMNet
PEA15	S116	AKT1	iPTMNet
PDCD4	S457	AKT1	iPTMNet
BRCA1	S1497	ATM	iPTMNet
HDAC4	S246	CAMK1	KEA2
PEA15	S116	CAMK2A	iPTMNet
HDAC4	S246	CAMK2D	iPTMNet
PEA15	S116	CAMK2G	iPTMNet
HDAC4	S246	CAMK4	KEA2
FLNA	S1084	CDK1	iPTMNet
RCC1	S11	CDK1	iPTMNet, KEA2
TOP1	S112	CDK1	iPTMNet
TOP2A	S1247	CDK1	iPTMNet, KEA2
TOP2A	S1354	CDK1	iPTMNet, KEA2
BRCA1	S1497	CDK1	iPTMNet, KEA2
PTTG1	S165	CDK1	iPTMNet, KEA2
POLR2A	S1920	CDK1	iPTMNet
LIG3	S210	CDK1	iPTMNet
CD3EAP	S285	CDK1	iPTMNet
PTPN2	S304	CDK1	iPTMNet, KEA2
USP1	S313	CDK1	iPTMNet
STMN1	S38	CDK1	iPTMNet, KEA2
RANGAP1	S428	CDK1	iPTMNet, KEA2
RANGAP1	S442	CDK1	iPTMNet
CANX	S583	CDK1	iPTMNet, KEA2
LATS1	S613	CDK1	iPTMNet, KEA2
LIG1	S76	CDK1	iPTMNet
NCL	T121	CDK1	iPTMNet, KEA2
RPS3	T221	CDK1	iPTMNet
HMGA1	T53	CDK1	iPTMNet, KEA2
EP300	S1038	CDK1	iPTMNet
TOP2B	S1424	CDK1	iPTMNet
TP53BP1	S1678	CDK1	iPTMNet
AHNAK	S5763	CDK1	iPTMNet
NUCKS1	S181	CDK1	iPTMNet
NCKAP5L	S436	CDK1	iPTMNet
SCML2	S511	CDK1	iPTMNet, KEA2
TPX2	S738	CDK1	iPTMNet
ORC6	T195	CDK1	iPTMNet
DHX29	S200	CDK1	KEA2
FOSL2	S230	CDK1	KEA2
SPTBN1	S2165	CDK1	KEA2
STUB1	S23	CDK1	KEA2
STUB1	S19	CDK1	KEA2
MYBBP1A	S1163	CDK1	KEA2
SMARCC2	S283	CDK1	KEA2
SMARCC1	S328	CDK1	KEA2
ZYX	S267	CDK1	KEA2
PHC3	S263	CDK1	KEA2
NUP214	S430	CDK1	KEA2
NUP214	T437	CDK1	KEA2
POU2F1	S448	CDK1	KEA2
POLR2A	S1878	CDK12	iPTMNet
POLR2A	S1910	CDK12	iPTMNet
POLR2A	S1917	CDK12	iPTMNet
TAGLN2	S163	CDK14	iPTMNet
PRKAR1A	S83	CDK16	iPTMNet
BRCA1	S1497	CDK2	iPTMNet, KEA2
POLR2A	S1917	CDK2	iPTMNet
LIG3	S210	CDK2	iPTMNet
PTPN2	S304	CDK2	iPTMNet
STMN1	S38	CDK2	iPTMNet
NBN	S432	CDK2	iPTMNet
LIG1	S51	CDK2	iPTMNet
NCL	S67	CDK2	iPTMNet
LIG1	S76	CDK2	iPTMNet
PRKAR1A	S83	CDK2	iPTMNet, KEA2
ARID4A	S864	CDK2	iPTMNet
NCL	T121	CDK2	iPTMNet
LIG1	T195	CDK2	iPTMNet
RPS3	T221	CDK2	iPTMNet, KEA2
XRCC6	T455	CDK2	iPTMNet
RPL11	T47	CDK2	iPTMNet
SMAD3	T8	CDK2	iPTMNet, KEA2
RBL2	S1068	CDK2	iPTMNet, KEA2
RBL2	S1112	CDK2	iPTMNet, KEA2
SRSF11	S207	CDK2	iPTMNet
ATRIP	S224	CDK2	iPTMNet, KEA2
C9orf40	S69	CDK2	iPTMNet
CEP76	S83	CDK2	iPTMNet
SMAD2	T8	CDK2	iPTMNet, KEA2
NUCKS1	S181	CDK2	iPTMNet
TERF2IP	S203	CDK2	iPTMNet
ILRUN	S215	CDK2	iPTMNet
LRWD1	S243	CDK2	iPTMNet
BAZ2A	S509	CDK2	iPTMNet
SCML2	S511	CDK2	iPTMNet
GORASP2	T225	CDK2	iPTMNet
EIF4B	S504	CDK2	KEA2
MGMT	S201	CDK2	KEA2
MED1	T1051	CDK2	KEA2
PTTG1	S165	CDK2	KEA2
TLE3	S286	CDK2	KEA2
MECP2	S80	CDK2	KEA2
FGFR1OP	S156	CDK2	KEA2
CHD4	S1535	CDK2	KEA2
AFF1	S588	CDK2	KEA2
RREB1	S36	CDK2	KEA2
IFI16	S153	CDK2	KEA2
ZMYM2	S838	CDK2	KEA2
SPTBN1	S2169	CDK2	KEA2
RANGAP1	S442	CDK2	KEA2
CCNK	S324	CDK2	KEA2
MTA1	S576	CDK2	KEA2
KDM5C	S1359	CDK2	KEA2
SYAP1	T248	CDK2	KEA2
BCLAF1	S531	CDK2	KEA2
HIRIP3	S125	CDK2	KEA2
SMARCC1	S330	CDK2	KEA2
TOPORS	S98	CDK2	KEA2
EIF5B	S1168	CDK2	KEA2
DDX20	S714	CDK2	KEA2
PSMD1	T311	CDK2	KEA2
SRRM2	S424	CDK2	KEA2
SRRM2	T1003	CDK2	KEA2
SRRM2	S1179	CDK2	KEA2
SRRM2	T903	CDK2	KEA2
CHD3	S713	CDK2	KEA2
ARID1A	S1755	CDK2	KEA2
RBL1	S1041	CDK2	KEA2
LIN9	T96	CDK3	iPTMNet
SMAD3	T8	CDK4	iPTMNet, KEA2
PTPN2	S304	CDK5	iPTMNet, KEA2
STMN1	S38	CDK5	iPTMNet
POLR2A	S1864	CDK7	iPTMNet
POLR2A	S1878	CDK7	iPTMNet
POLR2A	S1920	CDK7	iPTMNet
POLR2A	S1878	CDK9	iPTMNet
POLR2A	S1910	CDK9	iPTMNet
POLR2A	S1917	CDK9	iPTMNet
LIG1	S76	CHEK1	iPTMNet
TP53BP1	S1678	CHEK1	iPTMNet
TFDP1	S23	CHEK1	iPTMNet
BAZ1A	S1320	CHEK1	iPTMNet
SRRM2	S1497	CHEK1	iPTMNet
DDX24	S82	CHEK1	iPTMNet
RCAN1	S167	DYRK1A	iPTMNet
CCNL2	S369	DYRK1A	iPTMNet, KEA2
CDK1	Y15	ERBB2	iPTMNet
GRK6	S484	GRK6	iPTMNet, KEA2
RCAN1	S163	GSK3B	iPTMNet, KEA2
BCLAF1	S531	GSK3B	iPTMNet, KEA2
KDM2B	S497	GSK3B	KEA2
BRCA1	S1497	GSK3B	KEA2
PTTG1	S165	GSK3B	KEA2
TLE3	S286	GSK3B	KEA2
SCML2	S511	GSK3B	KEA2
RPS3	T221	GSK3B	KEA2
FGFR1OP	S156	GSK3B	KEA2
FOSL2	S230	GSK3B	KEA2
CHD4	S1535	GSK3B	KEA2
AFF1	S588	GSK3B	KEA2
RREB1	S36	GSK3B	KEA2
SRRM1	S211	GSK3B	KEA2
ARHGEF6	S225	GSK3B	KEA2
IFI16	S153	GSK3B	KEA2
ZMYM2	S838	GSK3B	KEA2
SPTBN1	S2165	GSK3B	KEA2
SPTBN1	S2169	GSK3B	KEA2
TAF6	S653	GSK3B	KEA2
RNPS1	S155	GSK3B	KEA2
TPX2	S738	GSK3B	KEA2
STUB1	S23	GSK3B	KEA2
STUB1	S19	GSK3B	KEA2
CANX	S583	GSK3B	KEA2
SYAP1	T248	GSK3B	KEA2
BCLAF1	S177	GSK3B	KEA2
SMARCC2	S347	GSK3B	KEA2
ZHX1	S648	GSK3B	KEA2
SMARCC1	S330	GSK3B	KEA2
SMAD2	T8	GSK3B	KEA2
NUP214	S430	GSK3B	KEA2
NUP214	T437	GSK3B	KEA2
PSMD1	T311	GSK3B	KEA2
PSMD1	S315	GSK3B	KEA2
SRRM2	S424	GSK3B	KEA2
SRRM2	S1497	GSK3B	KEA2
CHD3	S713	GSK3B	KEA2
ARID1A	S1755	GSK3B	KEA2
RBL1	S1041	GSK3B	KEA2
MECP2	S80	HIPK2	iPTMNet
HMGA1	T53	HIPK2	iPTMNet
TRAF2	S11	IKBKE	iPTMNet
CFL1	S3	ILK	iPTMNet
CFL1	S3	LIMK1	iPTMNet
CFL1	S3	LIMK2	iPTMNet
CDK1	Y15	LYN	iPTMNet
RCAN1	S163	MAP3K3	iPTMNet
RCAN1	S167	MAP3K3	iPTMNet
HDAC4	S246	MAP3K7	iPTMNet
TOP2A	S1247	MAPK1	iPTMNet
TOP2A	S1354	MAPK1	iPTMNet
PTTG1	S165	MAPK1	iPTMNet
RCAN1	S167	MAPK1	iPTMNet
POLR2A	S1864	MAPK1	iPTMNet
POLR2A	S1878	MAPK1	iPTMNet
POLR2A	S1920	MAPK1	iPTMNet
STMN1	S38	MAPK1	iPTMNet
NUP153	S516	MAPK1	iPTMNet
NUP153	S529	MAPK1	iPTMNet
NUP153	S614	MAPK1	iPTMNet
RPS3	T221	MAPK1	iPTMNet
PRRC2A	T610	MAPK1	iPTMNet
EP300	S1038	MAPK1	iPTMNet
AHNAK	S5110	MAPK1	iPTMNet
STIM1	S575	MAPK1	iPTMNet
NCOA2	S736	MAPK1	iPTMNet
GORASP2	T222	MAPK1	iPTMNet
GORASP2	T225	MAPK1	iPTMNet
STMN1	S38	MAPK10	iPTMNet
EIF4B	S504	MAPK10	KEA2
CDC20	T106	MAPK10	KEA2
BCOR	S423	MAPK10	KEA2
SYAP1	T248	MAPK10	KEA2
NUP214	S430	MAPK10	KEA2
NUP214	T437	MAPK10	KEA2
SRRM2	S424	MAPK10	KEA2
SRRM2	T1003	MAPK10	KEA2
GYS1	S727	MAPK11	iPTMNet
STMN1	S38	MAPK13	iPTMNet
EPS15	S796	MAPK14	iPTMNet
NCOA2	S736	MAPK14	iPTMNet
MGMT	S201	MAPK14	KEA2
KDM2B	S497	MAPK14	KEA2
TLE3	S286	MAPK14	KEA2
MECP2	S80	MAPK14	KEA2
CHD4	S1535	MAPK14	KEA2
SON	S283	MAPK14	KEA2
SRRM1	T220	MAPK14	KEA2
TAF6	S653	MAPK14	KEA2
RANGAP1	S428	MAPK14	KEA2
RANGAP1	S442	MAPK14	KEA2
TPX2	S738	MAPK14	KEA2
STK10	S438	MAPK14	KEA2
STUB1	S19	MAPK14	KEA2
CCNK	S324	MAPK14	KEA2
MTA1	S576	MAPK14	KEA2
CANX	S583	MAPK14	KEA2
RBL2	S1112	MAPK14	KEA2
KHSRP	S181	MAPK14	KEA2
FKBP5	S13	MAPK14	KEA2
G3BP2	T227	MAPK14	KEA2
EIF5B	S1168	MAPK14	KEA2
PSMD1	T311	MAPK14	KEA2
CHD3	S713	MAPK14	KEA2
TOP2A	S1247	MAPK3	iPTMNet
TOP2A	S1354	MAPK3	iPTMNet
PTTG1	S165	MAPK3	iPTMNet
RCAN1	S167	MAPK3	iPTMNet
POLR2A	S1864	MAPK3	iPTMNet
POLR2A	S1878	MAPK3	iPTMNet
POLR2A	S1920	MAPK3	iPTMNet
STMN1	S38	MAPK3	iPTMNet
NUP153	S516	MAPK3	iPTMNet
NUP153	S529	MAPK3	iPTMNet
CANX	S583	MAPK3	iPTMNet
EP300	S1038	MAPK3	iPTMNet
STIM1	S575	MAPK3	iPTMNet
NCOA2	S736	MAPK3	iPTMNet
SMAD2	T8	MAPK3	iPTMNet
GORASP2	T222	MAPK3	iPTMNet
GORASP2	T225	MAPK3	iPTMNet
STMN1	S38	MAPK8	iPTMNet
PTTG1	S165	MAPK8	KEA2
SCML2	S511	MAPK8	KEA2
FGFR1OP	S156	MAPK8	KEA2
RREB1	S36	MAPK8	KEA2
ZMYM2	S838	MAPK8	KEA2
COIL	T303	MAPK8	KEA2
KDM5C	S1359	MAPK8	KEA2
SYMPK	S1243	MAPK8	KEA2
BCLAF1	S177	MAPK8	KEA2
TOPORS	S98	MAPK8	KEA2
TP53BP1	S1028	MAPK8	KEA2
SMAD2	T8	MAPK8	KEA2
ARID1A	S1755	MAPK8	KEA2
STMN1	S38	MAPK9	iPTMNet
HCLS1	S275	MAPK9	KEA2
MARK2	S422	MAPK9	KEA2
RPS3	T221	MAPK9	KEA2
ARHGEF6	S225	MAPK9	KEA2
IFI16	S153	MAPK9	KEA2
SPTBN1	S2169	MAPK9	KEA2
ZYX	S267	MAPK9	KEA2
EIF3G	S42	MAPK9	KEA2
SRRM2	S1179	MAPK9	KEA2
LSP1	S252	MAPKAPK2	iPTMNet
UBE2J1	S184	MAPKAPK2	iPTMNet
HDAC4	S246	MARK2	iPTMNet
PARD3	S873	MARK2	iPTMNet
MELK	S356	MELK	iPTMNet, KEA2
MELK	S529	MELK	iPTMNet, KEA2
DAP	S3	MTOR	iPTMNet
MAF1	S75	MTOR	iPTMNet
CFL1	S3	NRK	iPTMNet
STMN1	S38	PAK1	iPTMNet
NF2	S518	PAK1	iPTMNet
NF2	S518	PAK2	iPTMNet
PAK4	S181	PAK4	iPTMNet, KEA2
CDK1	T14	PKMYT1	iPTMNet
CDK1	Y15	PKMYT1	iPTMNet
PEA15	S116	PRKAA2	iPTMNet
TAGLN2	S163	PRKACA	iPTMNet
NF2	S518	PRKACA	iPTMNet
STMN1	S63	PRKACA	iPTMNet
GRK2	S685	PRKACA	iPTMNet
HMGN1	S7	PRKACA	iPTMNet
PTPN12	S435	PRKACA	iPTMNet
ARHGEF6	S684	PRKACA	iPTMNet
CBX3	S93	PRKACA	iPTMNet
CBX3	S93	PRKACB	iPTMNet
CBX3	S93	PRKACG	iPTMNet
SPN	S351	PRKCA	iPTMNet
LMNA	S404	PRKCA	iPTMNet
HMGN1	S7	PRKCA	iPTMNet
PEA15	S104	PRKCA	iPTMNet
PTPN12	S435	PRKCA	iPTMNet
STMN1	S38	PRKCB	iPTMNet
PRKCB	T642	PRKCB	iPTMNet
RPS3	T221	PRKCD	iPTMNet
ARHGEF6	S225	PRKCQ	iPTMNet
CFL1	S3	PRKD1	iPTMNet
ARHGEF6	S684	PRKG1	iPTMNet
TLE3	S240	RPS6KA1	KEA2
LSP1	S252	RPS6KA1	KEA2
FAM53C	S122	RPS6KA1	KEA2
CCNY	S326	RPS6KA1	KEA2
HMGN1	S7	RPS6KA3	iPTMNet, KEA2
TRRAP	S2051	RPS6KA3	KEA2
GTF3C1	S1062	RPS6KA3	KEA2
MATR3	S598	RPS6KA3	KEA2
MATR3	S596	RPS6KA3	KEA2
PTPN12	S435	RPS6KA3	KEA2
PEA15	S116	RPS6KA3	KEA2
SPAG9	S730	RPS6KA3	KEA2
LMNA	S404	RPS6KA3	KEA2
SMARCC1	S328	RPS6KA3	KEA2
HMGN1	S7	RPS6KA4	iPTMNet, KEA2
HMGN1	S7	RPS6KA5	iPTMNet
HNRNPA1	S4	RPS6KB2	iPTMNet
HNRNPA1	S6	RPS6KB2	iPTMNet
NDRG1	T328	SGK1	iPTMNet
HDAC4	S246	SIK1	iPTMNet
CDK1	Y15	SRC	iPTMNet
SRPK1	S309	SRPK1	iPTMNet
RCC1	S11	STK3	iPTMNet
CFL1	S3	TESK1	iPTMNet
CFL1	S3	TESK2	iPTMNet
STMN1	S38	UHMK1	iPTMNet
PIMREG	S131	UHMK1	iPTMNet
CDK1	Y15	WEE1	iPTMNet, KEA2
